# Small-molecule modulators of HIPK4 activity and proteostasis

**DOI:** 10.64898/2026.05.12.724395

**Authors:** Zaile Zhuang, Riley K. Togashi, Patrick Kearney, Ian Pass, Steven M. Swick, Fu-Yue Zeng, Andrey A. Bobkov, Lynn M. Fujimoto, Shubhankar Dutta, Athina Zerva, Nicolai D. Raig, Debasmita Saha, Atoosa Emami, Martin P. Schwalm, Bradley K. Moon, Samuel T. Howard, Stefan Knapp, Thomas Hanke, Thomas D.Y. Chung, James K. Chen

## Abstract

Homeodomain-interacting protein kinase 4 (HIPK4) is a dual-specificity kinase that is predominantly expressed in differentiating spermatids, required for sperm development, and a promising target for nonhormonal male contraception. Genetic and functional studies have established an essential role for HIPK4 in spermiogenesis, where it acts at least in part through regulation of the F-actin-scaffolded acroplaxome during spermatid head shaping. The direct molecular targets of HIPK4 and their downstream effectors remain poorly defined, and small-molecule probes would be versatile tools for further investigating HIPK4 functions. Synthetic HIPK4 ligands could also be valuable leads for the development of nonhormonal male contraceptives. Here, we report the discovery of a cyanoquinoline-based series of HIPK4 inhibitors with nanomolar potency. Our lead compounds are selective for HIPK4, both within the HIPK family and across the broader kinome, establishing this scaffold as a useful starting point for probe and lead development. Unexpectedly, we found that a subset of these cyanoquinolines also perturbs HIPK4 proteostasis in a cell type-specific manner. In spermatids, these compounds induce the formation of detergent-insoluble HIPK4 aggregates and promote interactions between this kinase and the autophagy receptor Tax1-binding protein 1 (TAX1BP1). Together, our findings establish cyanoquinoline ligands as a new chemotype for probing HIPK4 biology and advancing male contraceptive discovery.
