## Supplementary material for "Small-molecule modulators of HIPK4 activity and proteostasis": Compound SAR Summary

### Sheet: Sheet1
Compound	Structure	SMILES	ADP-Glo IC50 (nM)	NanoBRET IC50 (nM)	HiBiT Dmax @ 50 µM (%)	Spermatids Amax @ 50 µM (%)	Log10(ADP-Glo IC50)	Log10(NanoBRET IC50)
1	#VALUE!	COC1=C(C=C2C(C(NC3=CC=CC=C3)=C(C=N2)C#N)=C1)OC	30	550	49.1	6	1.47712	2.74036
12	#VALUE!	OC1=C(OC)C=C(N=CC(C#N)=C2NC3=CC=CC=C3)C2=C1	51	1800	67.5	42	1.70757	3.25527
13	#VALUE!	COC1=C(OCC2=CC=CC=C2)C=C3C(N=CC(C#N)=C3NC4=CC=CC=C4)=C1	200	7200	88.9	59	2.30103	3.85733
14	#VALUE!	COC1=C(OCC)C=C2C(N=CC(C#N)=C2NC3=CC=CC=C3)=C1	89	3700	65.5	22	1.94939	3.5682
15	#VALUE!	COC1=C(OCCC)C=C2C(N=CC(C#N)=C2NC3=CC=CC=C3)=C1	32	1400	87.7	77	1.50515	3.14613
16	#VALUE!	COC1=C(OC(C)C)C=C2C(N=CC(C#N)=C2NC3=CC=CC=C3)=C1	36	1900	69.7	8	1.5563	3.27875
17	#VALUE!	COC1=C(OCCCC)C=C2C(N=CC(C#N)=C2NC3=CC=CC=C3)=C1	44	2600	90.6	97	1.64345	3.41497
18	#VALUE!	COC1=C(O)C=C(N=CC(C#N)=C2NC3=CC=CC=C3)C2=C1	310	2100	51.3	8	2.49136	3.32222
19	#VALUE!	COC1=C(OCC)C=C(N=CC(C#N)=C2NC3=CC=CC=C3)C2=C1	48	1900	64.8	61	1.68124	3.27875
20	#VALUE!	COC1=C(OCCC)C=C(N=CC(C#N)=C2NC3=CC=CC=C3)C2=C1	45	2000	91	80	1.65321	3.30103
21	#VALUE!	COC1=C(OC(C)C)C=C(N=CC(C#N)=C2NC3=CC=CC=C3)C2=C1	150	7200	51.5	17	2.17609	3.85733
22	#VALUE!	COC1=C(OCCCC)C=C(N=CC(C#N)=C2NC3=CC=CC=C3)C2=C1	50	2100	60.4	74	1.69897	3.32222
23	#VALUE!	COC1=C(OC)C=C(N=CC(C#N)=C2NC3=CC=CC=C3Cl)C2=C1	57	1800	90.6	0	1.75587	3.25527
24	#VALUE!	COC1=C(C=C2C(C(NC3=CC=CC(Cl)=C3)=C(C=N2)C#N)=C1)OC	290	3600	41.8	23	2.4624	3.5563
25	#VALUE!	COC1=C(C=C2C(C(NC3=CC=C(Cl)C=C3)=C(C=N2)C#N)=C1)OC	540	2800	59.2	87	2.73239	3.44716
26	#VALUE!	COC1=C(C=C2C(C(NC3=CC=C(Cl)C(Cl)=C3)=C(C=N2)C#N)=C1)OC	4600	>10,000	32.7	ND	3.66276	ND
27	#VALUE!	COC1=C(C=C2C(C(NC3=CC(OC)=C(Cl)C=C3Cl)=C(C=N2)C#N)=C1)OC	240	2100	60.4	26	2.38021	3.32222
28	#VALUE!	COC1=C(OC)C=C(N=CC(C#N)=C2NC3=CC=CC=C3OC)C2=C1	54	1300	75.35	32	1.73239	3.11394
29	#VALUE!	COC1=C(OC)C=C(N=CC(C#N)=C2NC3=CC=CC(OC)=C3)C2=C1	88	1700	84.45	58	1.94448	3.23045
30	#VALUE!	COC1=C(OC)C=C(N=CC(C#N)=C2NC3=CC=C(OC)C=C3)C2=C1	730	>10,000	65.6	ND	2.86332	ND
31	#VALUE!	COC1=C(OC)C=C(N=CC(C#N)=C2NC3=CC=CC(OC)=C3OC)C2=C1	3500	>10,000	67.8	ND	3.54407	ND
32	#VALUE!	COC1=C(OC)C=C(N=CC(C#N)=C2NC3=CC=C(OC)C=C3OC)C2=C1	1100	>10,000	29.2	ND	3.04139	ND
33	#VALUE!	COC1=C(OC)C=C(N=CC(C#N)=C2NC3=C(OC)C=CC=C3OC)C2=C1	120	2900	0	0	2.07918	3.4624
34	#VALUE!	COC1=C(OC)C=C(N=CC(C#N)=C2NC3=CC=C(OC)C(OC)=C3)C2=C1	2700	>10,000	0	ND	3.43136	ND
35	#VALUE!	COC1=C(C=C2C(C(N[C@H](CC)C)=C(C=N2)C#N)=C1)OC	1100	>10,000	0	ND	3.04139	ND
36	#VALUE!	COC1=C(C=C2C(C(NC3CC3)=C(C=N2)C#N)=C1)OC	31	1900	40.2	1	1.49136	3.27875
37	#VALUE!	COC1=C(C=C2C(C(NC3=CC=CC(C#C)=C3)=C(C=N2)C#N)=C1)OC	5700	10000	81.7	ND	3.75587	4
38	#VALUE!	COC1=C(C=C2C(C(NC3=CC=CC4=NSN=C34)=C(C=N2)C#N)=C1)OC	43	3600	51.5	6	1.63347	3.5563
39	#VALUE!	CNC(C(C1=C2)=CC(OC)=C2OC)=C(C=N1)C#N	590	>10,000	ND	ND	2.77085	ND
40	#VALUE!	COC1=C(OC)C=C2C(N=CC(C#N)=C2NCCC3=CC=C(O)C=C3)=C1	270	7200	ND	ND	2.43136	3.85733
41	#VALUE!	COC1=C(C=C2C(C(NC3=CC=CN=C3)=C(C#N)C=N2)=C1)OC	60	590	ND	ND	1.77815	2.77085
42	#VALUE!	COC1=C(C=C2C(C(NC3=CC=CC=C3)=CC=N2)=C1)OC	180	ND	ND	ND	2.25527	ND
43	#VALUE!	COC1=C(OCCCCCCC)C=C2C(N=CC(C#N)=C2NC3=CC=CC=C3)=C1	770	ND	ND	ND	2.88649	ND
44	#VALUE!	COC1=C(OCCOCCOC)C=C2C(N=CC(C#N)=C2NC3=CC=CC=C3)=C1	330	ND	ND	ND	2.51851	ND
45	#VALUE!	COC1=C(OCCCCCCC)C=C(N=CC(C#N)=C2NC3=CC=CC=C3)C2=C1	300	ND	ND	ND	2.47712	ND
46	#VALUE!	COC1=C(OCCOCCOC)C=C(N=CC(C#N)=C2NC3=CC=CC=C3)C2=C1	280	ND	ND	ND	2.44716	ND
47	#VALUE!	CCCCCCCC1=CC=C(NC(C(C2=C3)=CC(OC)=C3OC)=C(C=N2)C#N)C=C1	3200	ND	55.3	ND	3.50515	ND
48	#VALUE!	O=C(C(CC1)N2C(C(C=CC=C3NCCOCCOCCOC4=C(OC)C=C(N=CC(C#N)=C5NC6=CC=CC=C6)C5=C4)=C3C2=O)=O)NC1=O	3000	>40, 000	ND	ND	3.47712	ND
49	#VALUE!	COC1=CC2=NC=C(C#N)C(NC3=CC=CC=C3)=C2C=C1OCCCCNC4=CC=CC(C(N5C6C(NC(CC6)=O)=O)=O)=C4C5=O	300	2100	56.5	ND	2.47712	3.32222
50	#VALUE!	COC1=CC2=NC=C(C#N)C(NC3=CC=CC=C3)=C2C=C1OCCCCOC4=CC=CC(C(N5C6C(NC(CC6)=O)=O)=O)=C4C5=O	340	4300	48.9	95	2.53148	3.63347
51	#VALUE!	COC1=CC2=NC=C(C#N)C(NC3=CC=CC=C3)=C2C=C1OCCCCCNC(C4=CC(C(N(C5CCC(NC5=O)=O)C6=O)=O)=C6C=C4)=O	260	>10000	52.9	30	2.41497	ND
52	#VALUE!	COC1=C(OCCOCCOCCC(NCCOC2=C(C(N(C3CCC(NC3=O)=O)C4=O)=O)C4=CC=C2)=O)C=C(N=CC(C#N)=C5NC6=CC=CC=C6)C5=C1	4800	ND	ND	ND	3.68124	ND
53	#VALUE!	O=C1N(C2C(NC(CC2)=O)=O)C(C3=C1C(OCCCCOC4=CC5=NC=C(C#N)C(NC6=CC=CC=C6)=C5C=C4OC)=CC=C3)=O	310	2600	74.8	85	2.49136	3.41497
54	#VALUE!	COC1=CC2=C(NC3=CC=CC=C3)C(C#N)=CN=C2C=C1OCCCCCCC(NCCNC4=C(C(N(C5CCC(NC5=O)=O)C6=O)=O)C6=CC=C4)=O	270	7800	64.3	ND	2.43136	3.89209
55	#VALUE!	COC1=CC2=C(NC3=CC=CC=C3)C(C#N)=CN=C2C=C1OCCCCCCC(NCCOC4=C(C(N(C5CCC(NC5=O)=O)C6=O)=O)C6=CC=C4)=O	140	2300	81.9	62	2.14613	3.36173
56	#VALUE!	COC1=C2C=C3C(N=CC(C#N)=C3NC4=CC=CC=C4OCCCCCCCO2)=C1	2.2	46	96	81	0.342423	1.66276
57	#VALUE!	COC1=C2C=C3C(N=CC(C#N)=C3NC4=CC=CC=C4OCCCCCCO2)=C1	6.7	66	92	20	0.826075	1.81954
58	#VALUE!	COC1=C2C=C3C(N=CC(C#N)=C3NC4=CC=CC=C4OCCCCCCO2)=C1	11	76	76	21	1.04139	1.88081
